# Identifying rare, medically-relevant genetic variation in a diverse population: opportunities and pitfalls

**DOI:** 10.1101/2020.05.28.122457

**Authors:** Kevin M. Bowling, Michelle L. Thompson, David E. Gray, James M.J. Lawlor, Kelly Williams, Kelly M. East, Whitley V. Kelley, Irene P. Moss, Devin M. Absher, E. Christopher Partridge, Anna C.E. Hurst, Jeffrey C. Edberg, Gregory S. Barsh, Bruce R. Korf, Gregory M. Cooper

## Abstract

**Purpose:** To evaluate the effectiveness and specificity of population-based genomic screening in Alabama.

**Methods:** The Alabama Genomic Health Initiative (AGHI) has enrolled and evaluated 5,369 participants for the presence of pathogenic/likely pathogenic (P/LP) variants using the Illumina Global Screening Array (GSA), with validation of all P/LP variants via Sanger sequencing in a CLIA-certified laboratory before return of results.

**Results:** Among 131 variants identified by the GSA that were evaluated by Sanger sequencing, 67 (51%) were false positives (FP). For 39 of the 67 FP variants, a benign/likely benign variant was present at or near the targeted P/LP variant. Importantly, African-Americans were significantly enriched for FP variants, likely due to a higher rate of non-targeted alternative alleles close to array-targeted P/LP variants.

**Conclusion:** In AGHI, we have implemented an array-based process to screen for highly penetrant genetic variants in actionable disease genes. We demonstrate the need for clinical validation of array-identified variants in direct-to-consumer or population testing, especially for diverse populations.
