## Supplemental Table 1 for "Identifying rare, medically-relevant genetic variation in a diverse population: opportunities and pitfalls"

### Sheet: Sheet1
Chromosome:position (GRCh37)	HGVS nomenclature	GSA-24 v1.0	GSA-24 v2.0
1-12071567-G-C	NM_014874.3(MFN2):c.2219G>C (p.Trp740Ser)	TRUE	TRUE
1-156106776-G-A	NM_001257374.1(LMNA):c.1109G>A (p.Arg370Gln)	FALSE	TRUE
1-201328348-C-T	NM_000364.2(TNNT2):c.878G>A (p.Arg293His)	TRUE	TRUE
1-201328373-G-A	NM_000364.2(TNNT2):c.853C>T (p.Arg285Cys)	TRUE	TRUE
10-43609070-G-A	NM_020975.4(RET):c.1826G>A (p.Cys609Tyr)	TRUE	TRUE
10-43614996-G-A	NM_020630.4(RET):c.2410G>A (p.Val804Met)	FALSE	FALSE
11-118962207-C-T	NM_000190.3(HMBS):c.583C>T (p.Arg195Cys)	FALSE	FALSE
11-2466347-C-T	NM_000218.2(KCNQ1):c.19C>T (p.Pro7Ser)	FALSE	FALSE
11-2592563-G-A	NM_000218.2(KCNQ1):c.613G>A (p.Val205Met)	TRUE	TRUE
11-2594115-A-G	NM_000218.2(KCNQ1):c.820A>G (p.Ile274Val)	TRUE	TRUE
11-2606505-C-T	NM_000218.2(KCNQ1):c.1096C>T (p.Arg366Trp)	TRUE	TRUE
11-47355161-G-A	NM_000256.3(MYBPC3):c.3137C>T (p.Thr1046Met)	TRUE	TRUE
11-47359280-A-G	NM_000256.3(MYBPC3):c.2374T>C (p.Trp792Arg)	TRUE	TRUE
11-47360070-C-T	NM_000256.3(MYBPC3):c.2308+1G>A	TRUE	FALSE
11-47364129-C-G	NM_000256.3(MYBPC3):c.1624G>C (p.Glu542Gln)	TRUE	TRUE
11-47364249-G-A	NM_000256.3(MYBPC3):c.1504C>T (p.Arg502Trp)	TRUE	TRUE
11-47369031-C-T	NM_000256.3(MYBPC3):c.852-1G>A	FALSE	FALSE
11-47373058-T-C	NM_000256.3(MYBPC3):c.26-2A>G	TRUE	TRUE
11-5248004-G-A	NM_000518.4(HBB):c.118C>T (p.Gln40Ter)	FALSE	FALSE
11-5248173-C-T	NM_000518.4(HBB):c.79G>A (p.Glu27Lys)	TRUE	FALSE
11-5248232-T-A	NM_000518.4(HBB):c.20A>T (p.Glu7Val)	FALSE	FALSE
12-111350901-T-G	NM_000432.3(MYL2):c.401A>C (p.Glu134Ala)	FALSE	TRUE
12-32955491-C-G	NM_004572.3(PKP2):c.2146-1G>C	TRUE	TRUE
12-33003841-G-A	NM_001005242.2(PKP2):c.1237C>T (p.Arg413Ter)	TRUE	TRUE
12-52309928-G-A	NM_000020.2(ACVRL1):c.1157G>A (p.Arg386His)	FALSE	FALSE
13-32903605-TGT-T	NM_000059.3(BRCA2):c.658_659del (p.Val220Ilefs)	FALSE	FALSE
13-32907351-T-G	NM_000059.3(BRCA2):c.1736T>G (p.Leu579Ter)	FALSE	FALSE
13-32913558-C-CA	NM_000059.3(BRCA2):c.5066insA (p.Trp1692MetfsTer3)	FALSE	TRUE
13-32914174-C-G	NM_000059.3(BRCA2):c.5682C>G (p.Tyr1894Ter)	TRUE	FALSE
13-32930687-C-T	NM_000059.3(BRCA2):c.7558C>T (p.Arg2520Ter)	TRUE	TRUE
13-32937635-AC-A	NM_000059.3(BRCA2):c.8297delC (p.Thr2766Asnfs)	TRUE	TRUE
13-32945092-G-A	NM_000059.3(BRCA2):c.8488-1G>A	TRUE	TRUE
13-52511706-T-C	NM_000053.3(ATP7B):c.3809A>G (p.Asn1270Ser)	TRUE	TRUE
13-52513198-T-C	NM_000053.3(ATP7B):c.3688A>G (p.Ile1230Val)	TRUE	TRUE
13-52524268-C-T	NM_000053.3(ATP7B):c.2605G>A (p.Gly869Arg)	TRUE	TRUE
14-23894525-C-T	NM_000257.2(MYH7):c.2389G>A (p.Ala797Thr)	TRUE	TRUE
14-23896042-C-T	NM_000257.2(MYH7):c.1988G>A (p.Arg663His)	TRUE	TRUE
14-69387750-C-T	NM_001130004.1(ACTN1):c.313G>A (p.Val105Ile)	FALSE	FALSE
14-94844947-C-T	NM_000295.4(SERPINA1):c.1096G>A (p.Glu366Lys)	TRUE	TRUE
14-94847262-T-A	NM_000295.4(SERPINA1):c.863A>T (p.Glu288Val)	FALSE	TRUE
14-94847286-T-A	NM_000295.4(SERPINA1):c.839A>T (p.Asp280Val)	FALSE	TRUE
14-94849388-G-A	NM_000295.4(SERPINA1):c.187C>T (p.Arg63Cys)	FALSE	TRUE
15-28171296-CA-C	NM_000275.2(OCA2):c.2055delT (p.Phe685Leufs)	FALSE	FALSE
15-28230247-C-T	NM_000275.2(OCA2):c.1327G>A (p.Val443Ile)	TRUE	TRUE
15-48729223-T-C	NM_000138.4(FBN1):c.6431A>G (p.Asn2144Ser)	FALSE	TRUE
15-72638920-G-GGATA	NM_000520.5(HEXA):c.1277_1278insTATC (p.Tyr427Ilefs)	FALSE	TRUE
15-72640388-C-T	NM_000520.5(HEXA):c.1073+1G>A	TRUE	FALSE
15-72641417-T-C	NM_000520.5(HEXA):c.986+3A>G	FALSE	FALSE
15-72646027-C-T	NM_000520.5(HEXA):c.459+5G>A	FALSE	TRUE
16-68867247-G-A	NM_004360.3(CDH1):c.2494G>A (p.Val832Met)	TRUE	TRUE
17-17125815-C-T	NM_144606.5(FLCN):c.779G>A (p.Trp260Ter)	FALSE	FALSE
17-29550460-A-G	NM_001042492.2(NF1):c.1722-2A>G	FALSE	FALSE
17-41209079-T-TG	NM_007294.3(BRCA1):c.5266_5267insC (p.Gln1756Profs)	FALSE	FALSE
17-41215948-G-A	NM_007294.3(BRCA1):c.5095C>T (p.Arg1699Trp)	TRUE	TRUE
17-41243887-C-A	NM_007294.3(BRCA1):c.3661G>T (p.Glu1221Ter)	TRUE	TRUE
17-41243941-G-A	NM_007294.3(BRCA1):c.3607C>T (p.Arg1203Ter)	TRUE	TRUE
17-41244826-C-A	NM_007294.3(BRCA1):c.2722G>T (p.Glu908Ter)	TRUE	TRUE
17-41247941-T-G	NM_007294.3(BRCA1):c.594-2A>C	TRUE	TRUE
17-42334882-C-T	NM_000342.3(SLC4A1):c.1462G>A (p.Val488Met)	FALSE	FALSE
17-62021185-G-A	NM_000334.4(SCN4A):c.3938C>T (p.Thr1313Met)	FALSE	TRUE
17-7577091-G-A	NM_000546.5(TP53):c.847C>T (p.283Arg>Cys)	TRUE	TRUE
17-7577538-C-T	NM_000546.5(TP53):c.743G>A (p.Arg248Gln)	TRUE	TRUE
17-7577548-C-T	NM_000546.5(TP53):c.733G>A (p.Gly245Ser)	FALSE	FALSE
18-29125783-G-T	NM_001943.3(DSG2):c.2434G>T (p.Gly812Cys)	FALSE	TRUE
18-29126302-GT-G	NM_001943.4(DSG2):c.2954delT (p.Val986Trpfs)	FALSE	FALSE
18-29126403-AAGAG-A	NM_001943.4(DSG2):c.3055_3058delAGAG (p.Glu1020Alafs)	TRUE	FALSE
18-58038771-C-T	NM_005912.2(MC4R):c.812G>A (p.Cys271Tyr)	FALSE	FALSE
19-11213445-C-G	NM_000527.4(LDLR):c.296C>G (p.Ser99Ter)	FALSE	TRUE
19-11213450-G-A	NM_000527.4(LDLR):c.301G>A (p.Glu101Lys)	FALSE	TRUE
19-11217328-G-T	NM_000527.4(LDLR):c.782G>T (p.Cys261Phe)	TRUE	TRUE
19-11218112-G-A	NM_000527.4(LDLR):c.862G>A (p.Glu288Lys)	FALSE	FALSE
19-11218160-G-A	NM_000527.4(LDLR):c.910G>A (p.Asp304Asn)	TRUE	TRUE
19-11223968-C-G	NM_000527.4(LDLR):c.1201C>G (p.Leu401Val)	FALSE	TRUE
19-11224210-G-C	NM_000527.4(LDLR):c.1359-1G>C	FALSE	FALSE
19-11224319-C-G	NM_000527.4(LDLR):c.1467C>G (p.Tyr489Ter)	FALSE	TRUE
19-11227604-G-A	NM_000527.4(LDLR):c.1775G>A (p.Glu592Glu)	TRUE	TRUE
19-11227645-G-T	NM_000527.4(LDLR):c.1816G>T (p.Ala606Ser)	FALSE	TRUE
19-11240274-C-G	NM_000527.4(LDLR):c.2475C>G (p.Asn825Lys)	FALSE	TRUE
19-33353427-C-T	NM_001126335.1(SLC7A9):c.544G>A (p.Ala182Thr)	TRUE	TRUE
19-38946103-G-A	NM_000540.2(RYR1):c.1589G>A (p.Arg530His)	TRUE	TRUE
19-38948185-C-T	NM_000540.2(RYR1):c.1840C>T (p.Arg614Cys)	TRUE	TRUE
19-38976478-C-T	NM_000540.2(RYR1):c.5183C>T (p.Ser1728Phe)	FALSE	TRUE
19-38990295-G-A	NM_000540.2(RYR1):c.7048G>A (p.Ala2350Thr)	TRUE	TRUE
19-39076780-C-T	NM_000540.2(RYR1):c.14918C>T (p.Pro4973Leu)	TRUE	TRUE
19-55663249-C-T	NM_000363.4(TNNI3):c.586G>A (p.Asp196Asn)	TRUE	TRUE
2-128178913-G-A	NM_000312.3(PROC):c.125G>A (p.Arg42His)	FALSE	FALSE
2-128183756-C-T	NM_000312.3(PROC):c.631C>T (p.Arg211Trp)	FALSE	TRUE
2-128186337-G-A	NM_000312.3(PROC):c.1201G>A (p.Asp401Asn)	FALSE	FALSE
2-215595181-T-TCATACTTTTCTTCCTGTTCA	NM_000465.3(BARD1):c.1935_1954dup (p.Glu652Valfs)	TRUE	FALSE
2-215645386-G-C	NM_000465.3(BARD1):c.1212C>G (p.Tyr404Ter)	TRUE	TRUE
2-47698149-AT-A	NM_000251.2(MSH2):c.1708delT (p.Tyr570Metfs)	FALSE	FALSE
2-48027853-C-T	NM_000179.2(MSH6):c.2731C>T (p.Arg911Ter)	TRUE	TRUE
21-35742938-T-C	NM_172201.1(KCNE2):c.161T>C (p.Met54Thr)	TRUE	TRUE
21-35821707-C-T	NM_000219.4(KCNE1):c.226G>A (p.Asp76Asn)	TRUE	TRUE
3-38603958-G-A	NM_000335.4(SCN5A):c.3908C>T (p.Thr1303Met)	TRUE	TRUE
3-38655327-T-C	NM_198056.2(SCN5A):c.612-2A>G	FALSE	TRUE
3-45965238-C-T	NM_024513.3(FYCO1):c.4271G>A (p.Arg1424Gln)	FALSE	FALSE
3-46003825-CAG-C	NM_024513.3(FYCO1):c.3327_3328delCT (p.Cys1110Profs)	FALSE	FALSE
3-46902238-C-T	NM_000258.2(MYL3):c.235G>A (p.Val79Ile)	TRUE	TRUE
4-114269433-A-G	NM_001148.4(ANK2):c.4373A>G (p.Glu1458Gly)	TRUE	TRUE
4-88964610-G-A	NM_000297.3(PKD2):c.1319+1G>A	FALSE	FALSE
5-131714100-G-T	NM_003060.3(SLC22A5):c.424G>T (p.Ala142Ser)	TRUE	TRUE
5-131728176-C-T	NM_003060.3(SLC22A5):c.1319C>T (p.Thr440Met)	TRUE	TRUE
5-131729380-G-A	NM_003060.3(SLC22A5):c.1463G>A (p.Arg488His)	TRUE	TRUE
5-140058699-C-T	NM_002109.4(HARS):c.410G>A (p.R137Q)	TRUE	TRUE
5-176942945-T-TCATC	NM_016222.3(DDX41):c.418_419insGATG (p.Asp140Glyfs)	TRUE	TRUE
5-223624-C-T	NM_004168.3(SDHA):c.91C>T (p.Arg31Ter)	TRUE	TRUE
7-117171029-G-A	NM_000492.3(CFTR):c.350G>A (p.Arg117His)	TRUE	TRUE
7-117171169-G-T	NM_000492.3(CFTR):c.489+1G>T	TRUE	TRUE
7-117180302-A-ATC	NM_000492.3(CFTR):c.1018_1019insTC (p.Phe342Hisfs)	TRUE	TRUE
7-117199645-TCTT-T	NM_000492.3(CFTR):c.1521_1523delCTT (p.Phe508delPhe)	TRUE	TRUE
7-117227832-G-T	NM_000492.3(CFTR):c.1624G>T (p.Gly542Ter)	TRUE	TRUE
7-117227860-G-A	NM_000492.3(CFTR):c.1652G>A (p.Gly551Asp)	TRUE	TRUE
7-117232273-A-AA	NM_000492.3(CFTR):c.2052dupA (p.Gln685Thrfs)	FALSE	FALSE
7-117232470-C-T	NM_000492.3(CFTR):c.2249C>T (p.P750L)	FALSE	TRUE
7-117254753-G-C	NM_000492.3(CFTR):c.3454G>C (p.Asp1152His)	TRUE	TRUE
7-143029583-T-G	NM_000083.2(CLCN1):c.1238T>G (p.Phe413Cys)	TRUE	TRUE
7-151372643-C-T	NM_016203.3(PRKAG2):c.547G>A (p.Glu183Lys)	FALSE	FALSE
7-6026469-G-A	NM_000535.5(PMS2):c.1927C>T (p.Gln643Ter)	TRUE	TRUE
7-6031649-G-A	NM_000535.5(PMS2):c.943C>T (p.Arg315Ter)	TRUE	TRUE
7-6037018-TAGGGGG-TCTTCACACACA	NM_000535.6(PMS2):c.736_741delCCCCCTinsTGTGTGTGAAG (p.Pro246Cysfs)	FALSE	FALSE
7-6043425-T-A	NM_000535.6(PMS2):c.251-2A>T	FALSE	FALSE
7-6045549-C-A	NM_000535.5(PMS2):c.137G>T (p.Ser46Ile)	FALSE	TRUE
9-130581941-T-C	NM_000118.3(ENG):c.1273-2A>G	FALSE	TRUE
9-132576340-TCTC-T	NM_000113.2(TOR1A):c.907_909delGAG (p.Glu303del)	TRUE	TRUE
X-32591646-C-T	NM_004006.2(DMD):c.1812+1G>A	TRUE	TRUE
