## Supplemental Table 3 for "Identifying rare, medically-relevant genetic variation in a diverse population: opportunities and pitfalls"

### Sheet: Sheet1
Chromosome:position (targeted variant, GRCh37)	HGVS nomenclature (targeted variant)	Returned to participant	Sanger confirmed	Number of individuals tested	Internal AC	Internal AN	Internal AF	Probe matches in genome (90% identity)	Probe matches in genome (80% identity)	No call rate	gnomAD AF (targeted variant)	GSA probe ID	Chromosome:position (non-targeted Sanger-identified variant, GRCh37)	HGVS Nomenclature (Non-targeted Sanger-identified variant)
*1-45797228-C-T	NM_001128425.1(MUTYH):c.1187G>A (p.Gly396Asp)	Yes	Yes	1	70	10514	0.00665779	1	1	0	0.00305891	rs36053993	NA	NA
1-17371319-C-T	NM_003000.2(SDHB):c.137G>A (p.Arg46Gln)	Yes	Yes	1	1	10802	9.25754e-05	1	1	0.000380445	3.97839e-06	seq-rs772551056	NA	NA
1-45796890-TTCC-T	NM_001128425.1(MUTYH):c.1437_1439delGGA (p.Glu480del)	Yes	Yes	1	1	3286	0.000304321	1	1	0	9.54358e-05	seq-rs587778541	NA	NA
1-45797356-A-G	NM_001128425.1(MUTYH):c.1163T>C (p.Leu388Pro)	No	No	1	1	5314	0.000188182	1	1	0.0118437	-	1:45797356	no variant detected	no variant detected
1-45797835-T-G	NM_001128425.1(MUTYH):c.933+3A>C	Yes	Yes	1	1	10800	9.25926e-05	1	1	0.000570668	7.42595e-05	seq-rs587780751	NA	NA
1-45797972-G-A	NM_001128425.1(MUTYH):c.799C>T (p.Gln267Ter)	Yes	Yes	1	1	10802	9.25754e-05	1	1	0.000380445	1.60001e-05	seq-rs786203115	NA	NA
1-45798840-A-T	NM_001128425.1(MUTYH):c.391T>A (p.Trp131Arg)	No	No	1	2	10764	0.000185805	1	1	0.00399467	3.97753e-06	seq-rs730881832	no variant detected	no variant detected
1-45799124-C-T	NM_001128425.1(MUTYH):c.309G>A (p.Trp103Ter)	Yes	Yes	1	1	10804	9.25583e-05	1	1	0.000190223	3.97633e-06	seq-rs748170941	NA	NA
1-45800117-CT-C	NM_001128425.1(MUTYH):c.102delA (p.Arg36Glyfs)	No	No	1	1	2140	0.00046729	1	1	0.000933707	-	1:45800118	no variant detected	no variant detected
10-43609070-G-A	NM_020975.6(RET):c.1826G>A (p.Cys609Tyr)	Yes	Yes	1	1	10806	9.25412e-05	1	1	0	4.0246e-06	seq-rs77939446	NA	NA
10-43610046-G-T	NM_020975.6(RET):c.1998G>T (p.Lys666Asn)	Yes	Yes	1	1	10784	9.273e-05	1	1	0.00190223	2.48121e-05	rs146646971	NA	NA
10-88676897-C-T	NM_004329.2(BMPR1A):c.682C>T (p.Arg228Ter)	No	No	1	1	10800	9.25926e-05	1	1	0.000570668	-	seq-rs587782682	10-88676897-C-A	NM_004329.2(BMPR1A):c.682C>A (p.Arg228=)
11-2606494-A-G	NM_181798.1(KCNQ1):c.704A>G (p.Lys235Arg)	Yes	Yes	1	1	10798	9.26097e-05	1	1	0.00076089	3.97852e-05	rs12720458	NA	NA
11-2610028-AC-A	NM_000218.2(KCNQ1):c.1343del (p.P448fs)	No	No	1	1	10806	9.25412e-05	1	1	0	3.99454e-06	seq-rs397508087	11-2610034-C-T	NM_000218.2(KCNQ1):c.1343C>T (p.Pro448Leu)
11-2790111-C-T	NM_000218.2(KCNQ1):c.1552C>T (p.Arg518Ter)	Yes	Yes	1	1	10800	9.25926e-05	1	1	0.000570668	0.000103416	seq-rs17215500	NA	NA
11-2797257-TG-T	NM_000218.2(KCNQ1):c.1660del (p.V554fs)	No	No	2	2	10806	0.000185082	1	1	0	-	seq-rs794728561	11-2797259-G-A	NM_000218.2(KCNQ1):c.1660G>A (p.Val554Met)
11-2797259-G-A	NM_181798.1(KCNQ1):c.1279G>A (p.Val427Met)	No	Yes	2	2	10806	0.000185082	1	1	0	-	seq-rs794728533	NA	NA
11-2799241-G-A	NM_181798.1(KCNQ1):c.1387G>A (p.Ala463Thr)	Yes	Yes	1	1	10804	9.25583e-05	1	1	0.000190223	1.06268e-05	seq-rs199472813	NA	NA
11-47355173-G-GTT	NM_000256.3(MYBPC3):c.3124_3125insAA (p.Thr1042fs)	No	No	1	1	7508	0.000133191	1	1	0.00138735	-	11:47355174	11-47355175-G-A	NM_000256.3(MYBPC3):c.3123C>T (p.Gly1041=)
11-47359280-A-AC	NM_000256.3(MYBPC3):c.2372_2373insG (p.Trp792Valfs)	No	No	1	1	10802	9.25754e-05	1	1	0.000380445	1.744e-05	seq-rs397515963	no variant detected	no variant detected
11-47364129-C-G	NM_000256.3(MYBPC3):c.1624G>C (p.Glu542Gln)	Yes	Yes	2	2	10796	0.000185254	1	1	0.000951113	1.90347e-05	rs121909374	NA	NA
11-47364249-G-A	NM_000256.3(MYBPC3):c.1504C>T (p.Arg502Trp)	Yes	Yes	4	4	10804	0.000370233	1	1	0.000190223	4.6324e-05	rs375882485	NA	NA
11-47364570-A-G	NM_000256.3(MYBPC3):c.1351+2T>C	Yes	Yes	1	1	10806	9.25412e-05	1	1	0	-	seq-rs397515897	NA	NA
11-47369219-TC-T	NM_000256.3(MYBPC3):c.833delG (p.Gly278Glufs)	Yes/No	Yes/No	5	18	10802	0.00166636	1	1	0.000380445	1.07351e-05	seq-rs727503212	11-47369220-C-T	NM_000256.3(MYBPC3):c.833G>A (p.Gly278Glu)
11-47370024-C-CA	NM_000256.3(MYBPC3):c.722dup (p.Ser242fs)	No	No	1	1	10758	9.29541e-05	1	1	0.0041849	-	seq-rs730880683	11-47370026-C-T	NM_000256.3(MYBPC3):c.721G>A (p.Val241Met)
11-47371603-A-AG	NM_000256.3(MYBPC3):c.466dup (p.Leu156Profs)	No	No	1	2	3230	0.000619195	1	1	0.0169389	-	seq-rs730880366	no variant detected	no variant detected
11-47372108-AG-A	NM_000256.3(MYBPC3):c.350delC (p.Pro117Leufs)	No	No	2	2	3246	0.000616143	1	1	0.0120992	-	seq-rs397516023	no variant detected	no variant detected
11-47373058-T-C	NM_000256.3(MYBPC3):c.26-2A>G	Yes	Yes	1	1	10778	9.27816e-05	1	1	0.00266312	2.74103e-05	rs376395543	NA	NA
11-64575551-C-CAATT	NM_000244.3(MEN1):c.480_481insAATT (p.Gly161Asnfs)	No	No	1	1	10804	9.25583e-05	1	1	0.000190223	-	rs386134255	11-64575551-C-T	NM_000244.3(MEN1):c.481G>A (p.Gly161Ser)
12-32955491-C-G	NM_004572.3(PKP2):c.2146-1G>C	Yes	Yes	1	1	10744	9.30752e-05	1	1	0.0058969	3.18392e-05	rs193922674	NA	NA
12-32974407-C-T	NM_004572.3(PKP2):c.2028G>A (p.Trp676Ter)	Yes	Yes	1	1	10804	9.25583e-05	1	1	0.000190223	-	rs193922673	NA	NA
12-32994037-C-T	NM_004572.3(PKP2):c.1613G>A (p.Trp538Ter)	Yes	Yes	1	1	10802	9.25754e-05	1	1	0.000380445	1.5912e-05	rs193922672	NA	NA
12-33021968-G-A	NM_004572.3(PKP2):c.1063C>T (p.Arg355Ter)	No	No	1	1	3286	0.000304321	1	1	0	7.96159e-06	seq-rs754912778	no variant detected	no variant detected
13-32900654-CAT-C	NM_000059.3(BRCA2):c.538_539delAT (p.Ile180Phefs)	No	No	1	1	7474	0.000133797	1	1	0.00194229	-	rs80359510	no variant detected	no variant detected
13-32900752-T-G	NM_000059.3(BRCA2):c.631+2T>G	Yes	Yes	2	2	10804	0.000185117	1	1	0.000190223	-	rs81002899	NA	NA
13-32903581-CAG-C	NM_000059.3(BRCA2):c.635_636delGA (p.Arg212Lysfs)	No	No	1	1	7508	0.000133191	1	1	0.00166482	-	rs80359575	no variant detected	no variant detected
13-32906414-G-T	NM_000059.3(BRCA2):c.799G>T (p.Gly267Ter)	No	No	1	1	10798	9.26097e-05	1	1	0.00076089	-	seq-rs786202796	no variant detected	no variant detected
13-32907022-T-TG	NM_000059.3(BRCA2):c.1408dup (p.Glu470fs)	No	No	1	1	7510	0.000133156	1	1	0.00110988	-	rs80359284	13-32907024-A-C	NM_000059.3(BRCA2):c.1409A>C (p.Glu470Ala)
13-32907304-G-A	NM_000059.3(BRCA2):c.1689G>A (p.Trp563Ter)	No	No	1	1	7514	0.000133085	1	1	0.000832408	3.98156e-06	rs80358456	no variant detected	no variant detected
13-32907365-AAAAAG-A	NM_000059.3(BRCA2):c.1755_1759del (p.Lys585fs)	No	No	1	1	10770	9.28505e-05	1	1	0.00342401	3.99645e-06	rs80359302	13-32907403-T-C	NM_000059.3(BRCA2):c.1788T>C (p.Asp596=)
13-32907408-CATCTT-C	NM_000059.3(BRCA2):c.1796_1800del (p.Thr598_Ser599insTer)	No	No	3	3	3284	0.00091352	1	1	0	4.09745e-06	rs276174813	13-32907413-T-C	NM_000059.3(BRCA2):c.1798T>C (p.Tyr600His)
13-32910585-TA-T	NM_000059.3(BRCA2):c.2094del (p.Gln699fs)	No	No	1	1	7468	0.000133905	1	1	0.00693674	-	rs80359323	13-32910586-A-G	NM_000059.3(BRCA2):c.2094A>G (p.Leu698=)
13-32910716-C-T	NM_000059.3(BRCA2):c.2224C>T (p.Gln742Ter)	Yes	Yes	1	1	10806	9.25412e-05	1	1	0	3.97994e-06	rs80358494	NA	NA
13-32911692-CT-C	NM_000059.3(BRCA2):c.3201delT (p.Val1068Tyrfs)	Yes	Yes	1	1	2138	0.000467727	1	1	0.00186741	-	BRCA2-chr13-32911693	NA	NA
13-32912180-TC-T	NM_000059.3(BRCA2):c.3689delC (p.Ser1230Leufs)	Yes	Yes	1	1	10802	9.25754e-05	1	1	0.000380445	-	rs80359398	NA	NA
13-32912277-C-G	NM_000059.3(BRCA2):c.3785C>G (p.Ser1262Ter)	Yes	Yes	1	1	10752	9.3006e-05	1	1	0.00513601	4.12069e-06	rs80358620	NA	NA
13-32912337-CTG-C	NM_000059.3(BRCA2):c.3847_3848del (p.Val1283fs)	Yes	Yes	1	1	10802	9.25754e-05	1	1	0.000380445	5.08824e-05	rs80359405	NA	NA
13-32912678-CA-C	NM_000059.3(BRCA2):c.4188delA (p.Glu1397Lysfs)	No	No	2	2	3284	0.000609013	1	1	0.000604961	-	rs80359434	13-32912679-A-G	NM_000059.3(BRCA2):c.4187A>G (p.Gln1396Arg)
13-32912749-AG-A	NM_000059.3(BRCA2):c.4258delG (p.Asp1420Ilefs)	No	No	6	21	3286	0.00639075	1	1	0	8.19014e-06	rs80359436	13-32912750-G-T	NM_000059.3(BRCA2):c.4258G>T (p.Asp1420Tyr)
13-32912805-TC-T	NM_000059.3(BRCA2):c.4314del (p.Ala1439fs)	No	No	1	1	7516	0.000133049	1	1	0.000554939	-	rs80359441	13-32912806-C-T	NM_000059.3(BRCA2):c.4314C>T (p.Val1438=)
13-32913558-CAAAA-C	NM_000059.3(BRCA2):c.5070_5073delAAAA (p.Lys1690Asnfs)	No	No	1	1	7514	0.000133085	1	1	0.000832408	-	rs80359479	13-32913562-A-C	NM_000059.3(BRCA2):c.5070A>C (p.Lys1690Asn)
13-32913836-CAA-C	NM_000059.3(BRCA2):c.5350_5351delAA (p.Asn1784Hisfs)	Yes	Yes	1	1	10790	9.26784e-05	1	1	0.00152178	3.20533e-05	rs80359507	NA	NA
13-32914102-CAGTAA-C	NM_000059.3(BRCA2):c.5616_5620delAGTAA (p.Lys1872Asnfs)	Yes	Yes	2	2	10760	0.000185874	1	1	0.00437512	4.0423e-06	rs80359525	NA	NA
13-32914122-AC-A	NM_000059.3(BRCA2):c.5631del (p.Asn1877fs)	No	No	1	1	10804	9.25583e-05	1	1	0.000190223	4.02781e-06	seq-rs397507357	13-32914123-C-T	NM_000059.3(BRCA2):c.5631C>T (p.Asn1877=)
13-32929014-C-T	NM_000059.3(BRCA2):c.7024C>T (p.Gln2342Ter)	Yes	Yes	1	1	10806	9.25412e-05	1	1	0	3.98947e-06	rs80358928	NA	NA
13-32936818-A-G	NM_000059.3(BRCA2):c.7964A>G (p.Gln2655Arg)	No	Yes	1	1	7508	0.000133191	1	1	0.00166482	-	rs80359024	NA	NA
14-23893268-C-T	NM_000257.3(MYH7):c.2770G>A (p.Glu924Lys)	Yes	Yes	1	1	10800	9.25926e-05	2	2	0.000570668	-	rs121913628	NA	NA
14-23893321-T-C	NM_000257.4(MYH7):c.2717A>G (p.Asp906Gly)	Yes	Yes	3	3	10806	0.000277624	1	1	0	3.97678e-06	rs267606908	NA	NA
14-23901922-C-T	NM_000257.4(MYH7):c.428G>A (p.Arg143Gln)	Yes	Yes	1	1	10798	9.26097e-05	2	2	0.00076089	3.97652e-06	seq-rs397516209	NA	NA
15-48714220-CAT-C	NM_000138.4(FBN1):c.7497_7498del (p.Cys2500_Val2501insTer)	No	No	5	6	3278	0.00183038	1	1	0.00241984	-	seq-rs397515852	15-48714222-T-C	NM_000138.4(FBN1):c.7497A>G (p.Leu2499=)
15-48726908-T-G	NM_000138.4(FBN1):c.6499A>C (p.Thr2167Pro)	No	Yes	1	1	10806	9.25412e-05	1	1	0	-	rs373510719	NA	NA
16-2105498-G-T	NM_000548.5(TSC2):c.577G>T (p.Glu193Ter)	No	No	1	1	7508	0.000133191	1	1	0.00166482	-	rs45517112	16-2105498-G-A	NM_000548.3(TSC2):c.577G>A (p.Glu193Lys)
16-2129163-T-TA	NM_000548.5(TSC2):c.3098dup (p.Tyr1033Ter)	No	No	1	1	7520	0.000132979	1	1	0	-	rs137854015	16-2129163-T-C	NM_000548.4(TSC2):c.3097T>C (p.Tyr1033His)
17-2577533-G-A	NM_000430.3(PAFAH1B1):c.851G>A (p.Trp284Ter)	No	No	5	18	10774	0.00167069	3	3	0.00285334	-	seq-rs587784289	no variant detected	no variant detected
17-29556142-T-C	NM_000267.3(NF1):c.2509T>C (p.Trp837Arg)	No	No	6	179	10770	0.0166202	6	6	0.00323378	-	seq-rs587781747	no variant detected	no variant detected
17-29557401-G-A	NM_000267.3(NF1):c.3113+1G>A	No	No	6	101	10716	0.00942516	1	6	0.00817957	3.98711e-06	rs267606599	no variant detected	no variant detected
17-41203107-AG-A	NM_007294.3(BRCA1):c.5304delC (p.Tyr1769Metfs)	No	No	2	2	7516	0.000266099	1	1	0.000554939	-	rs80357959	17-41203108-G-A	NM_007294.3(BRCA1):c.5304C>T (p.Cys1768=)
17-41209067-AC-A	NM_007294.3(BRCA1):c.5277+1del	Yes	Yes	2	2	10806	0.000185082	1	1	0	-	rs273901754	NA	NA
17-41215948-G-A	NM_007294.3(BRCA1):c.5095C>T (p.Arg1699Trp)	Yes/No	Yes/No	2	2	10804	0.000185117	1	1	0.000190223	2.38814e-05	rs55770810	17-41215948-G-T	NM_007294.3(BRCA1):c.5095C>A (p.Arg1699=)
17-41219693-GC-G	NM_007294.3(BRCA1):c.5005delG (p.Ala1669Profs)	No	No	1	1	7520	0.000132979	1	1	0	-	rs80357938	17-41219694-C-A	NM_007294.3(BRCA1):c.5005G>T (p.Ala1669Ser)
17-41223214-CAGAGA-C	NM_007294.3(BRCA1):c.4712_4716del (p.Leu1570_Phe1571insTer)	No	No	1	1	7502	0.000133298	1	1	0.00249723	-	rs80357718	17-41223219-A-G	NM_007294.3(BRCA1):c.4712T>C (p.Phe1571Ser)
17-41243512-CT-C	NM_007294.3(BRCA1):c.4035delA (p.Glu1346Lysfs)	Yes	Yes	1	1	10790	9.26784e-05	1	1	0.00152178	4.24758e-05	rs80357711	NA	NA
17-41243630-CAA-C	NM_007294.3(BRCA1):c.3916_3917delTT (p.Leu1306Aspfs)	No	No	1	1	7496	0.000133404	1	1	0.00332963	-	rs80357678	no variant detected	no variant detected
17-41243800-C-A	NM_007294.3(BRCA1):c.3748G>T (p.Glu1250Ter)	No	No	1	2	10806	0.000185082	1	1	0	7.96071e-06	seq-rs28897686	17-41243800-C-T	NM_007294.3(BRCA1):c.3748G>A (p.Glu1250Lys)
17-41243830-G-A	NM_007294.3(BRCA1):c.3718C>T (p.Gln1240Ter)	Yes	Yes	1	1	10802	9.25754e-05	1	1	0.000380445	-	rs80356903	NA	NA
17-41243967-GT-G	NM_007294.3(BRCA1):c.3580del (p.Thr1194fs)	No	No	1	1	7516	0.000133049	1	1	0.000554939	-	rs80357663	17-41243968-T-C	NM_007294.3(BRCA1):c.3580A>G (p.Thr1194Ala)
17-41244354-T-TC	NM_007294.3(BRCA1):c.3193dup (p.Asp1065fs)	No	No	1	1	7518	0.000133014	1	1	0.000277469	-	rs80357511	no variant detected	no variant detected
17-41244821-A-AT	NM_007294.3(BRCA1):c.2726dupA (p.Asn909Lysfs)	No	No	1	1	3286	0.000304321	1	1	0	-	rs80357685	no variant detected	no variant detected
17-41244826-C-A	NM_007294.3(BRCA1):c.2722G>T (p.Glu908Ter)	Yes	Yes	1	1	10806	9.25412e-05	1	1	0	-	rs80356978	NA	NA
17-41244865-GTTTC-G	NM_007294.3(BRCA1):c.2679_2682delGAAA (p.Lys893Asnfs)	Yes	Yes	2	2	10802	0.000185151	1	1	0.000380445	-	rs80357596	NA	NA
17-41245070-TG-T	NM_007294.3(BRCA1):c.2477delC (p.Thr826Lysfs)	No	No	1	1	7520	0.000132979	1	1	0	-	rs80357740	17-41245071-G-T	NM_007294.3(BRCA1):c.2477C>A (p.Thr826Lys)
17-41245072-TG-T	NM_007294.3(BRCA1):c.2475delC (p.Asp825Glufs)	No	No	1	1	7516	0.000133049	1	1	0.000277469	3.98546e-06	rs80357631	17-41245075-C-A	NM_007294.3(BRCA1):c.2473G>T (p.Asp825Tyr)
17-41246161-TC-T	NM_007294.3(BRCA1):c.1386delG (p.Thr464Profs)	No	No	1	1	10802	9.25754e-05	1	1	0.000190223	-	rs80357722	17-41246162-C-T	NM_007294.3(BRCA1):c.1386G>A (p.Gly462=)
17-41246565-CAT-C	NM_007294.3(BRCA1):c.981_982del (p.Thr327_Cys328insTer)	No	No	1	2	10792	0.000185322	1	1	0.00133156	-	rs80357772	17-41246567-T-C	NM_007294.3(BRCA1):c.981A>G (p.Thr327=)
17-41267792-CCA-C	NM_007294.3(BRCA1):c.83_84delTG (p.Leu28Argfs)	No	No	1	1	7474	0.000133797	1	1	0.00610433	-	rs80357728	no variant detected	no variant detected
17-41276044-ACT-A	NM_007294.3(BRCA1):c.68_69delAG (p.Glu23Valfs)	Yes	Yes	1	1	10800	9.25926e-05	1	1	0.000570668	0.000205352	rs386833395	NA	NA
17-41276066-ATTAATGACATTTTGTACTTCTTCAACGCG-A	NM_007294.3(BRCA1):c.19_47del29 (p.Arg7Cysfs)	No	No	1	1	10802	9.25754e-05	2	2	0.000190223	-	rs80359871	no variant detected	no variant detected
17-7578178-TCAGGCGGCTCATAGGG-T	NM_000546.5(TP53):c.655_670del16 (p.Pro219Argfs)	No	No	1	1	3286	0.000304321	1	1	0	-	seq-rs786202315	17-7578183-C-A	NM_000546.5(TP53):c.666G>T (p.Pro222=)
18-48584550-ATCAGGGCC-A	NM_005359.5(SMAD4):c.728_735delGGCCTCAG (p.Gly243Alafs)	No	No	1	1	2142	0.000466853	1	1	0	-	18:48584562	no variant detected	no variant detected
19-11223968-C-G	NM_000527.4(LDLR):c.1201C>G (p.Leu401Val)	No	No	1	7	7304	0.000958379	1	1	0.0283019	2.47979e-05	rs146200173	no variant detected	no variant detected
19-11227576-C-T	NM_000527.4(LDLR):c.1747C>T (p.His583Tyr)	Yes	Yes	2	2	10806	0.000185082	1	1	0	0.000102516	seq-rs730882109.1	NA	NA
19-11227604-G-A	NM_000527.4(LDLR):c.1775G>A (p.Gly592Glu)	Yes	Yes	1	1	10798	9.26097e-05	1	1	0.00076089	5.65639e-05	rs137929307	NA	NA
19-38990290-A-G	NM_000540.2(RYR1):c.7043A>G (p.Glu2348Gly)	No	No	2	2	10704	0.000186846	1	1	0.00970135	3.19142e-05	rs193922801	19-38990336-C-T	NM_000540.2(RYR1):c.7089C>T (p.Cys2363=)
19-38990633-G-A	NM_000540.2(RYR1):c.7300G>A (p.Gly2434Arg)	Yes	Yes	5	5	10804	0.000462792	1	1	0.000190223	3.89177e-05	rs121918593	NA	NA
19-38991294-C-T	NM_000540.2(RYR1):c.7372C>T (p.Arg2458Cys)	Yes	Yes	3	3	7520	0.000398936	1	1	0	7.07644e-06	rs28933397	NA	NA
19-39070635-T-C	NM_000540.2(RYR1):c.14378T>C (p.Leu4793Pro)	No	Yes	1	1	7520	0.000132979	1	1	0	-	rs118192179	NA	NA
19-39071080-G-A	NM_000540.2(RYR1):c.14582G>A (p.Arg4861His)	Yes	Yes	1	1	10806	9.25412e-05	1	1	0	-	rs63749869	NA	NA
19-4110574-G-T	NM_030662.3(MAP2K2):c.383C>A (p.Pro128Gln)	No	No	6	128	10796	0.0118562	2	2	0.000951113	-	rs267607230	19-4110594-G-C	NM_030662.3(MAP2K2):c.363C>G (p.Val121=)
2-21229160-C-T	NM_000384.2(APOB):c.10580G>A (p.Arg3527Gln)	Yes	Yes	6	6	10806	0.000555247	1	1	0	0.000294157	rs5742904	NA	NA
2-47637245-AAT-A	NM_000251.2(MSH2):c.380_381delAT (p.Asn127Thrfs)	No	No	6	35	3286	0.0106512	1	1	0	-	rs63751227	2-47637246-A-G	NM_000251.2(MSH2):c.380A>G (p.Asn127Ser)
2-47690230-G-T	NM_000251.2(MSH2):c.1447G>T (p.Glu483Ter)	No	No	1	1	10802	9.25754e-05	1	1	0.000380445	-	rs63749947	no variant detected	no variant detected
2-47702175-C-CA	NM_000251.2(MSH2):c.1771_1772insA (p.Pro591Hisfs)	No	No	1	1	10804	9.25583e-05	1	1	0.000190223	-	rs267607977	2-47702176-C-T	NM_000251.2(MSH2):c.1772C>T (p.Pro591Leu)
2-47703596-C-G	NM_000251.2(MSH2):c.2096C>G (p.Ser699Ter)	No	No	1	1	3282	0.000304692	1	1	0.00120992	-	seq-rs587779136	no variant detected	no variant detected
2-47705428-C-A	NM_000251.2(MSH2):c.2228C>A (p.Ser743Ter)	Yes	Yes	1	1	10788	9.26956e-05	1	1	0.00380445	-	seq-rs63751155	NA	NA
2-47705489-AT-A	NM_000251.2(MSH2):c.2290del (p.Trp764fs)	No	No	1	1	10804	9.25583e-05	1	1	0.000190223	-	rs63749913	2-47705490-T-G	NM_000251.2(MSH2):c.2290T>G (p.Trp764Gly)
2-48030612-C-T	NM_000179.2(MSH6):c.3226C>T (p.Arg1076Cys)	Yes	Yes	2	2	10806	0.000185082	1	1	0	9.54859e-05	rs63750617	NA	NA
2-48033635-T-TATTA	NM_000179.2(MSH6):c.3847_3850dupATTA (p.Thr1284Asnfs)	Yes	Yes	1	1	10806	9.25412e-05	1	1	0	-	rs267608128	NA	NA
3-10183773-C-T	NM_000551.3(VHL):c.242C>T (p.Pro81Leu)	No	Yes	1	1	10804	9.25583e-05	1	1	0.000190223	4.34862e-06	rs193922608	NA	NA
3-37042443-C-G	NM_000249.3(MLH1):c.208-3C>G	No	No	1	1	10756	9.29714e-05	1	1	0.00475556	-	rs267607720	no variant detected	no variant detected
3-37042544-G-T	NM_000249.3(MLH1):c.306G>T (p.Glu102Asp)	Yes	Yes	1	1	10806	9.25412e-05	1	1	0	1.19363e-05	rs63751665	NA	NA
3-37055927-C-CT	NM_000249.3(MLH1):c.683dupT (p.Ile229Aspfs)	No	No	1	1	10806	9.25412e-05	1	1	0	-	rs63751659	3-37055927-C-A	NM_000249.3(MLH1):c.682C>A (p.Leu228Met)
3-37061803-T-G	NM_000249.3(MLH1):c.887T>G (p.Leu296Ter)	No	No	2	2	10804	0.000185117	1	1	0	-	rs63750547	3-37061803-T-C	NM_000249.3(MLH1):c.887T>C (p.Leu296Ser)
3-37061813-TC-T	NM_000249.3(MLH1):c.901delC (p.Gln301Argfs)	No	No	1	1	3286	0.000304321	1	1	0	-	seq-rs587779052	no variant detected	no variant detected
3-37061869-AC-A	NM_000249.3(MLH1):c.954delC (p.His318Glnfs)	No	No	1	1	10802	9.25754e-05	1	1	0.000380445	-	rs63749926	3-37061870-C-T	NM_000249.3(MLH1):c.954C>T (p.His318=)
3-37061871-G-T	NM_000249.3(MLH1):c.955G>T (p.Glu319Ter)	Yes	Yes	1	1	10806	9.25412e-05	1	1	0	-	seq-rs63750796	NA	NA
3-37067470-A-T	NM_000249.3(MLH1):c.1381A>T (p.Lys461Ter)	Yes	Yes	1	1	10802	9.25754e-05	1	1	0.000380445	-	rs63750540	NA	NA
3-38592986-C-T	NM_198056.2(SCN5A):c.4877G>A (p.Arg1626His)	Yes	Yes	1	1	10804	9.25583e-05	1	1	0.000190223	4.24683e-05	seq-rs199473283	NA	NA
3-38607917-C-T	NM_198056.2(SCN5A):c.3823G>A (p.Asp1275Asn)	Yes	Yes	1	1	10806	9.25412e-05	1	1	0	7.95634e-06	rs137854618	NA	NA
3-38627442-T-C	NM_198056.2(SCN5A):c.2527A>G (p.Thr843Ala)	No	No	2	2	10756	0.000185943	1	1	0.00475556	-	seq-rs199473165	no variant detected	no variant detected
5-112174095-AC-A	NM_000038.6(APC):c.2805del (p.Thr934_Tyr935insTer)	No	No	1	1	10804	9.25583e-05	1	1	0.000190223	-	seq-rs398123120	no variant detected	no variant detected
5-177421298-CT-C	NM_006261.4(PROP1):c.150delA (p.Arg53Aspfs)	No	No	2	7	10696	0.00065445	1	1	0.010272	9.10515e-05	seq-rs587776683	5-177421321-C-T	NM_006261.4(PROP1):c.128G>A(p.Cys43Phe)
7-150648175-G-A	NM_172056.2(KCNH2):c.1979C>T (p.Ser660Leu)	Yes	Yes	2	2	10806	0.000185082	1	1	0	-	seq-rs199472979	NA	NA
7-150649753-GC-G	NM_000238.3(KCNH2):c.1316delG (p.Gly439Alafs)	No	No	1	2	10746	0.000186116	1	1	0.00570668	-	seq-rs794728435	7-150649768-C-T	NM_000238.3(KCNH2):c.1302G>A (p.Lys434=)
7-150652557-CCT-C	NM_000238.3(KCNH2):c.1128+1820_1128+1821delAG	No	Yes	1	1	2140	0.00046729	1	1	0.000933707	-	7:150652559	NA	NA
7-6026457-T-A	NM_000535.6(PMS2):c.1939A>T (p.Lys647Ter)	Yes	Yes	1	1	10790	9.26784e-05	2	2	0.00152178	3.98594e-06	rs201451115	NA	NA
7-6026564-A-AT	NM_000535.6(PMS2):c.1831dup (p.Ile611Asnfs)	Yes	Yes	1	1	10804	9.25583e-05	1	1	0.000190223	2.12136e-05	rs63750250	NA	NA
9-135781383-CCT-C	NM_000368.4(TSC1):c.1580_1581del (p.Gln527Argfs)	No	No	1	1	7518	0.000133014	1	1	0.000277469	-	rs118203550	9-135781385-T-C	NM_000368.4(TSC1):c.1580A>G (p.Gln527Arg)
X-100652999-C-T	NM_000169.2(GLA):c.1088G>A (p.Arg363His)	Yes	Yes	1	1	7504	0.000133262	1	1	0.00221976	5.45363e-05	rs111422676	NA	NA
X-100653063-G-A	NM_000169.2(GLA):c.1024C>T (p.Arg342Ter)	Yes	Yes	1	1	10796	9.26269e-05	1	1	0.000951113	-	rs104894843	NA	NA
X-100655674-A-G	NM_000169.2(GLA):c.619T>C (p.Tyr207His)	No	Yes	1	1	7518	0.000133014	1	1	0.000277469	3.31517e-05	rs372416832	NA	NA
X-38240612-A-T	NM_000531.6(OTC):c.316A>T (p.Gly106Ter)	No	No	1	1	7508	0.000133191	1	1	0.00166482	-	rs72554352	no variant detected	no variant detected
* Internal allele frequency for the homozygous MUTYH variant was not included in the frequency rate calculation mentioned in Results
