## Supplemental Table 4 for "Identifying rare, medically-relevant genetic variation in a diverse population: opportunities and pitfalls"

### Sheet: Sheet1
Participant Number	Sef-reported ancestry	Proportion African ancestry
1	Black or African American	0.461574
2	Black or African American	0.514179
3	Black or African American	0.614626
4	Black or African American	0.624293
5	Black or African American	0.638882
6	Black or African American	0.656902
7	Black or African American	0.658409
8	Black or African American	0.661374
9	Black or African American	0.663908
10	Black or African American	0.666329
11	Black or African American	0.667195
12	Black or African American	0.676084
13	Black or African American	0.685138
14	Black or African American	0.690731
15	Black or African American	0.695075
16	Black or African American	0.696929
17	Black or African American	0.700261
18	Black or African American	0.704115
19	Black or African American	0.71165
20	Black or African American	0.723977
21	Black or African American	0.724893
22	Black or African American	0.728729
23	Black or African American	0.729876
24	Black or African American	0.731319
25	Black or African American	0.734187
26	Black or African American	0.735353
27	Black or African American	0.736704
28	Black or African American	0.737584
29	Black or African American	0.745633
30	Black or African American	0.745749
31	Black or African American	0.747336
32	Black or African American	0.751746
33	Black or African American	0.752728
34	Black or African American	0.753798
35	Black or African American	0.754909
36	Black or African American	0.756254
37	Black or African American	0.758433
38	Black or African American	0.759164
39	Black or African American	0.760778
40	Black or African American	0.765223
41	Black or African American	0.765243
42	Black or African American	0.769298
43	Black or African American	0.774607
44	Black or African American	0.776512
45	Black or African American	0.779361
46	Black or African American	0.782766
47	Black or African American	0.785944
48	Black or African American	0.786454
49	Black or African American	0.786872
50	Black or African American	0.788966
51	Black or African American	0.79072
52	Black or African American	0.791175
53	Black or African American	0.794141
54	Black or African American	0.800814
55	Black or African American	0.804829
56	Black or African American	0.812503
57	Black or African American	0.81848
58	Black or African American	0.819557
59	Black or African American	0.831857
60	Black or African American	0.832875
61	Black or African American	0.846101
62	Black or African American	0.867246
63	Black or African American	0.879284
64	Black or African American	0.891805
65	White or European American	0.002648
66	White or European American	0.005896
67	White or European American	0.005942
68	White or European American	0.006154
69	White or European American	0.008307
70	White or European American	0.008566
71	White or European American	0.010478
72	White or European American	0.011191
73	White or European American	0.011365
74	White or European American	0.011731
75	White or European American	0.011822
76	White or European American	0.012215
77	White or European American	0.012359
78	White or European American	0.012813
79	White or European American	0.01297
80	White or European American	0.012971
81	White or European American	0.013051
82	White or European American	0.013118
83	White or European American	0.013157
84	White or European American	0.013274
85	White or European American	0.01349
86	White or European American	0.013562
87	White or European American	0.013951
88	White or European American	0.014552
89	White or European American	0.014619
90	White or European American	0.014686
91	White or European American	0.014983
92	White or European American	0.015087
93	White or European American	0.015341
94	White or European American	0.015398
95	White or European American	0.015717
96	White or European American	0.015767
97	White or European American	0.016111
98	White or European American	0.016145
99	White or European American	0.016538
100	White or European American	0.016598
101	White or European American	0.016903
102	White or European American	0.016959
103	White or European American	0.017002
104	White or European American	0.017116
105	White or European American	0.017181
106	White or European American	0.017561
107	White or European American	0.017625
108	White or European American	0.017842
109	White or European American	0.01792
110	White or European American	0.017996
111	White or European American	0.018149
112	White or European American	0.01847
113	White or European American	0.018674
114	White or European American	0.018712
115	White or European American	0.018838
116	White or European American	0.018998
117	White or European American	0.019029
118	White or European American	0.01904
119	White or European American	0.019285
120	White or European American	0.019325
121	White or European American	0.019361
122	White or European American	0.019497
123	White or European American	0.01985
124	White or European American	0.019908
125	White or European American	0.019916
126	White or European American	0.02011
127	White or European American	0.020141
128	White or European American	0.020205
129	White or European American	0.020383
130	White or European American	0.020515
131	White or European American	0.02063
132	White or European American	0.02085
133	White or European American	0.021133
134	White or European American	0.021147
135	White or European American	0.021719
136	White or European American	0.021755
137	White or European American	0.02185
138	White or European American	0.022142
139	White or European American	0.022441
140	White or European American	0.022477
141	White or European American	0.022539
142	White or European American	0.02274
143	White or European American	0.023051
144	White or European American	0.023641
145	White or European American	0.023792
146	White or European American	0.024233
147	White or European American	0.024303
148	White or European American	0.02436
149	White or European American	0.024365
150	White or European American	0.02457
151	White or European American	0.024693
152	White or European American	0.025188
153	White or European American	0.0256
154	White or European American	0.025708
155	White or European American	0.025889
156	White or European American	0.026533
157	White or European American	0.026894
158	White or European American	0.027047
159	White or European American	0.027174
160	White or European American	0.027239
161	White or European American	0.027487
162	White or European American	0.027787
163	White or European American	0.029663
164	White or European American	0.029891
165	White or European American	0.030253
166	White or European American	0.030401
167	White or European American	0.031125
168	White or European American	0.03383
169	White or European American	0.034309
170	White or European American	0.036336
171	White or European American	0.038681
172	White or European American	0.039252
173	White or European American	0.043049
174	White or European American	0.049807
175	White or European American	0.053587
176	White or European American	0.054892
177	White or European American	0.058044
178	White or European American	0.05916
179	White or European American	0.064232
180	White or European American	0.105128
181	Asian	1e-05
182	Asian	0.020843
183	Asian	0.035302
184	Asian	0.052429
185	Asian	0.020747
186	Not reported	1e-05
187	Not reported	0.010318
188	Not reported	0.826608
189	White; Asian	0.015782
190	White; Asian; American Indian or Alaska Native	0.013958
191	White; Black or African American	0.666637
